# Novel Adomaviruses Associated with Blotchy Bass Syndrome in Black Basses (*Micropterus spp.)*

**DOI:** 10.1101/2025.06.01.657292

**Authors:** Luke R. Iwanowicz, Clayton D. Raines, Kelsey T. Young, Vicki S. Blazer, Heather L. Walsh, Geoff Smith, Cynthia Holt, John Odenkirk, Tom Jones, Jan-Michael Hessenauer, Morgan A. Biggs, Christopher B. Buck, Justin Greer, R. Scott Cornman

## Abstract

Black bass (*Micropterus spp.*) are the most important warmwater game fishes in the United States. They have high socioeconomic and recreational value and support an important aquaculture industry. Since 2008, fisheries managers have been reporting the observation of hyperpigmented melanistic lesions (HPMLs) on smallmouth bass (*M. dolomieu*) in different ecoregions of the United States. Similar HPMLs have been observed in largemouth bass (*M. nigricans*) since the 1980’s. Here, we report a close association between novel adomaviruses and the hallmark blotchy clinical presentation of hyperpigmented lesions on the skin smallmouth and largemouth black bass and provide evidence that satisfies Rivers’ postulates. The two adomaviruses are structurally and phylogenetically similar but share only 68.0% identity at aligned nucleotide sites and each has been found in only one host species to date. The manifestation of this skin disease appears to be seasonal in both species, primarily affects adults and is of unknown health consequence. Although the significance of infection to fish health remains unclear, understanding the disease ecology of these can inform biosecurity and the interjurisdictional movement of individuals. Moreover, as hyperpigmentation in other fish species is often idiopathic, our findings reframe perspectives for future investigations into this clinical presentation in other species.
