## Supplementary material for "Novel Adomaviruses Associated with Blotchy Bass Syndrome in Black Basses (*Micropterus spp.)*": S1 Table

### Sheet: Fish sample metadata
Samples	Species	Sites	State	Sample Material	Sample type	Sex	Age	Length	Weight	Date Collected	GPS	MdA-1 RepE1 PCR Result	MnA-1 RepE1 PCR Result	Genome	BioProject	Biosample	SRR	Partial RepE1 accession #
LHC22C1	M. nigricans	Little Hunting Creek	VA	skin swab	Clinically Normal	ND	ND	433	ND	2022-04-13	38.71333, -77.07354	-	-		PRJNA1253685	SAMN48096768	SRR33452595
LHC22C2	M. nigricans	Little Hunting Creek	VA	skin swab	Clinically Normal	ND	ND	336	ND	2022-04-13	38.71333, -77.07354	-	-		PRJNA1253685	SAMN48096769	SRR33452594
LHC22C3	M. nigricans	Little Hunting Creek	VA	skin swab	Clinically Normal	ND	ND	358	ND	2022-04-13	38.71333, -77.07354	-	-		PRJNA1253685	SAMN48096770	SRR33452593
LHC22C4	M. nigricans	Little Hunting Creek	VA	skin swab	Clinically Normal	ND	ND	407	ND	2022-04-13	38.71333, -77.07354	-	-		PRJNA1253685	SAMN48096771	SRR33452592
LHC22C5	M. nigricans	Dogue Creek	VA	skin swab	Clinically Normal	ND	ND	383	ND	2022-04-13	38.69568, -77.11709	-	-		PRJNA1253685	SAMN48096772	SRR33452590
LHC22C6	M. nigricans	Dogue Creek	VA	skin swab	Clinically Normal	ND	ND	356	ND	2022-04-13	38.69568, -77.11709	-	-		PRJNA1253685	SAMN48096773	SRR33452589
LHC22C7	M. nigricans	Dogue Creek	VA	skin swab	Clinically Normal	ND	ND	360	ND	2022-04-13	38.69568, -77.11709	-	-		PRJNA1253685	SAMN48096774	SRR33452588
LHC22C8	M. nigricans	Dogue Creek	VA	skin swab	Clinically Normal	ND	ND	417	ND	2022-04-13	38.69568, -77.11709	-	-		PRJNA1253685	SAMN48096775	SRR33452587
VA1	M. nigricans	Aquia Creek	VA	fin	Melanistic	ND	ND	357	ND	2021-05-10	38.4176483294 -77.3554319116	-	+
VA2	M. nigricans	Aquia Creek	VA	scale	Melanistic	ND	ND	397	ND	2021-05-10	38.4176483294 -77.3554319116	-	+
VA3	M. nigricans	Aquia Creek	VA	fin	Melanistic	ND	ND	375	ND	2021-05-10	38.4176483294 -77.3554319116	-	-
VA4	M. nigricans	Aquia Creek	VA	fin	Melanistic	ND	ND	430	ND	2021-05-10	38.4176483294 -77.3554319116	-	+
VA5	M. nigricans	Aquia Creek	VA	scale	Melanistic	ND	ND	389	ND	2021-05-10	38.4176483294 -77.3554319116	-	-
VA6	M. nigricans	Aquia Creek	VA	scale	Melanistic	ND	ND	352	ND	2021-05-10	38.4176483294 -77.3554319116	-	+
VA7	M. nigricans	Aquia Creek	VA	scale	Melanistic	ND	ND	410	ND	2021-05-10	38.4176483294 -77.3554319116	-	+
VA8	M. nigricans	Aquia Creek	VA	fin	Melanistic	ND	ND	411	ND	2021-05-10	38.4176483294 -77.3554319116	-	+
VA9	M. nigricans	Aquia Creek	VA	fin	Melanistic	ND	ND	480	ND	2021-05-10	38.4176483294 -77.3554319116	-	+
VA10	M. nigricans	Aquia Creek	VA	fin	Melanistic	ND	ND	417	ND	2021-05-10	38.4176483294 -77.3554319116	-	-
VA11	M. nigricans	Little Hunting Creek	VA	fin	Melanistic	ND	ND	410	ND	2021-05-11	38.71294 -77.07412	-	+
VA12	M. nigricans	Little Hunting Creek	VA	fin	Melanistic	ND	ND	381	ND	2021-05-11	38.71294 -77.07412	-	+
VA13	M. nigricans	Little Hunting Creek	VA	scale	Melanistic	ND	ND	384	ND	2021-05-11	38.71294 -77.07412	-	+
VA14	M. nigricans	Little Hunting Creek	VA	scale	Melanistic	ND	ND	398	ND	2021-05-11	38.71294 -77.07412	-	+
VA15	M. nigricans	Little Hunting Creek	VA	fin	Melanistic	ND	ND	365	ND	2021-05-11	38.71294 -77.07412	-	+
VA16	M. nigricans	Little Hunting Creek	VA	scale	Melanistic	ND	ND	441	ND	2021-05-11	38.71294 -77.07412	-	+
VA17	M. nigricans	Little Hunting Creek	VA	fin	Melanistic	ND	ND	407	ND	2021-05-11	38.71294 -77.07412	-	+
VA18	M. nigricans	Little Hunting Creek	VA	scale	Melanistic	ND	ND	380	ND	2021-05-11	38.71294 -77.07412	-	+
VA19	M. nigricans	Little Hunting Creek	VA	fin	Melanistic	ND	ND	379	ND	2021-05-11	38.71294 -77.07412	-	+
VA20	M. nigricans	Dogue Creek	VA	scale	Melanistic	ND	ND	368	ND	2021-05-11	38.71294 -77.07412	-	+
LHC22B2	M. nigricans	Little Hunting Creek	VA	skin swab	Melanistic	ND	ND	340	ND	2022-04-13	38.71333, -77.07354	-	+		PRJNA1253685	SAMN48096752	SRR33452603	PV387127
LHC22B5	M. nigricans	Little Hunting Creek	VA	skin swab	Melanistic	ND	ND	369	ND	2022-04-13	38.71333, -77.07354	-	+		PRJNA1253685	SAMN48096753	SRR33452602	PV387128
LHC22B6	M. nigricans	Little Hunting Creek	VA	skin swab	Melanistic	ND	ND	368	ND	2022-04-13	38.71333, -77.07354	-	+		PRJNA1253685	SAMN48096754	SRR33452591	PV387129
LHC22B7	M. nigricans	Little Hunting Creek	VA	skin swab	Melanistic	ND	ND	351	ND	2022-04-13	38.71333, -77.07354	-	+		PRJNA1253685	SAMN48096755	SRR33452586
LHC22B9	M. nigricans	Dogue Creek	VA	skin swab	Melanistic	ND	ND	383	ND	2022-04-13	38.69568, -77.11709	-	+		PRJNA1253685	SAMN48096756	SRR33452585	PV387130
LHC22B10	M. nigricans	Dogue Creek	VA	skin swab	Melanistic	ND	ND	326	ND	2022-04-13	38.69568, -77.11709	-	+		PRJNA1253685	SAMN48096757	SRR33452584	PV387131
LHC22B11	M. nigricans	Dogue Creek	VA	skin swab	Melanistic	ND	ND	454	ND	2022-04-13	38.69568, -77.11709	-	+		PRJNA1253685	SAMN48096758	SRR33452583
LHC22B12	M. nigricans	Dogue Creek	VA	skin swab	Melanistic	ND	ND	490	ND	2022-04-13	38.69568, -77.11709	-	+		PRJNA1253685	SAMN48096759	SRR33452582
LSC01-2021	M. nigricans	Lake St. Clair	MI	skin swab	Melanistic	ND	ND	ND	ND	2021-05-01	42.59963 -82.78965	-	+	PV430023.2	PRJNA1115200	SAMN46427283	SRR32864241	PV387132
LSC02-2022	M. nigricans	Lake St. Clair	MI	skin swab	Melanistic	ND	ND	ND	ND	2022-11-03	42.59963 -82.78965	-	+					PV387133
4	M. nigricans	Lake St. Clair	MI	skin swab	Melanistic	ND	ND	380	ND	2022-11-03	42.59963 -82.78965	-	+
8	M. nigricans	Lake St. Clair	MI	skin swab	Melanistic	ND	ND	430	ND	2022-11-03	42.59963 -82.78965	-	+
12	M. nigricans	Lake St. Clair	MI	skin swab	Melanistic	ND	ND	330	ND	2022-11-02	42.59963 -82.78965	-	+
13	M. nigricans	Lake St. Clair	MI	skin swab	Melanistic	ND	ND	370	ND	2022-11-03	42.59963 -82.78965	-	+
16	M. nigricans	Lake St. Clair	MI	skin swab	Melanistic	ND	ND	400	ND	2022-10-27	42.59963 -82.78965	-	+
17	M. nigricans	Lake St. Clair	MI	skin swab	Melanistic	ND	ND	380	ND	2022-11-03	42.59963 -82.78965	-	+
19	M. nigricans	Lake St. Clair	MI	skin swab	Melanistic	ND	ND	310	ND	2022-11-03	42.59963 -82.78965	-	+
20	M. nigricans	Lake St. Clair	MI	skin swab	Melanistic	ND	ND	380	ND	2022-11-03	42.59963 -82.78965	-	+
22	M. nigricans	Lake St. Clair	MI	skin swab	Melanistic	ND	ND	360	ND	2022-11-03	42.59963 -82.78965	-	+
23	M. nigricans	Lake St. Clair	MI	skin swab	Melanistic	ND	ND	330	ND	2022-11-03	42.59963 -82.78965	-	+
26	M. nigricans	Lake St. Clair	MI	skin swab	Melanistic	ND	ND	410	ND	2022-11-09	42.59963 -82.78965	-	+
27	M. nigricans	Lake St. Clair	MI	skin swab	Melanistic	ND	ND	340	ND	2022-11-03	42.59963 -82.78965	-	+
28	M. nigricans	Lake St. Clair	MI	skin swab	Melanistic	ND	ND	390	ND	2022-10-27	42.59963 -82.78965	-	+
29	M. nigricans	Lake St. Clair	MI	skin swab	Melanistic	ND	ND	380	ND	2022-11-03	42.59963 -82.78965	-	+
30	M. nigricans	Lake St. Clair	MI	skin swab	Melanistic	ND	ND	320	ND	2022-10-27	42.59963 -82.78965	-	+
31	M. nigricans	Lake St. Clair	MI	skin swab	Melanistic	ND	ND	330	ND	2022-10-27	42.59963 -82.78965	-	+
30B1	M. nigricans	Memphis, BPS	TN	skin swab	Melanistic	ND	ND	370	7484	2021-11-08	NR	-	+					PV387113
32B1	M. nigricans	Orlando, BPS	FL	skin swab	Melanistic	F	ND	559	3284	2021-11-02	NR	-	+					PV387114
21B3	M. nigricans	Grapevive, BPS	TX	skin swab	Melanistic	ND	ND	450	1502	2021-01-23	NR	-	+					PV387115
31B2	M. nigricans	Olathe, BPS	KS	skin swab	Melanistic	ND	ND	432	1969	2021-02-01	NR	-	+					PV387116
19B1	M. nigricans	Foxborough, BPS	MA	skin swab	Melanistic	ND	ND	445	1100	2021-11-11	NR	-	+					PV387117
12B1	M. nigricans	Colorado Spring, BPS	CO	skin swab	Melanistic	ND	ND	430	3628	2021-12-15	NR	-	+					PV387118
39B1	M. nigricans	Utica, BPS	NY	skin swab	Melanistic	ND	ND	440	1610	2021-11-17	NR	-	+					PV387119
6B1	M. nigricans	Atlantic City, BPS	NJ	skin swab	Melanistic	ND	ND	410	1134	2021-11-29	NR	-	+					PV387120
JAS001	M. nigricans	Sam Rayburn Lake	TX	skin swab	Melanistic	ND	ND	398	877	2022-10-31	31.28, -94.372	-	+					PV387121
JAS002	M. nigricans	Sam Rayburn Lake	TX	skin swab	Melanistic	ND	ND	389	712	2022-10-31	31.2, -94.33	-	+					PV387122
JAS003	M. nigricans	Sam Rayburn Lake	TX	skin swab	Melanistic	ND	ND	410	849	2022-11-02	31.1, -94.018	-	+					PV387123
AMA001	M. nigricans	Buffalo Springs Resevoir	TX	skin swab	Melanistic	ND	ND	418	1205	2022-10-18	33.53244, -101.72056	-	+					PV387124
AMA002	M. nigricans	Buffalo Springs Resevoir	TX	skin swab	Melanistic	ND	ND	393	945	2022-10-18	33.53244, -101.72056	-	+					PV387125
AMA003	M. nigricans	Buffalo Springs Resevoir	TX	skin swab	Melanistic	ND	ND	356	720	2022-10-18	33.53244, -101.72056	-	+					PV387126
18B4	M. nigricans	Fort Worth, BPS	TX	skin swab	Melanistic	ND	ND	ND	ND	2021-02-05	NR	-	+					PV387134
2B1	M. nigricans	Allen, BPS	TX	skin swab	Melanistic	ND	ND	ND	ND	2021-02-02	NR	-	+					PV387135
34B1	M. nigricans	Palm Bay, BPS	FL	skin swab	Melanistic	ND	ND	ND	ND	2021-07-13	NR	-	+					PV387136
LHC22N2	M. nigricans	Little Hunting Creek	VA	skin swab	Clinically normal skin on BBS positive fish	ND	ND	340	ND	2022-04-13	38.71333, -77.07354	-	-		PRJNA1253685	SAMN48096760	SRR33452581
LHC22N5	M. nigricans	Little Hunting Creek	VA	skin swab	Clinically normal skin on BBS positive fish	ND	ND	369	ND	2022-04-13	38.71333, -77.07354	-	-		PRJNA1253685	SAMN48096761	SRR33452580
LHC22N6	M. nigricans	Little Hunting Creek	VA	skin swab	Clinically normal skin on BBS positive fish	ND	ND	368	ND	2022-04-13	38.71333, -77.07354	-	-		PRJNA1253685	SAMN48096762	SRR33452601
LHC22N7	M. nigricans	Little Hunting Creek	VA	skin swab	Clinically normal skin on BBS positive fish	ND	ND	351	ND	2022-04-13	38.71333, -77.07354	-	-		PRJNA1253685	SAMN48096763	SRR33452600
LHC22N9	M. nigricans	Dogue Creek	VA	skin swab	Clinically normal skin on BBS positive fish	ND	ND	383	ND	2022-04-13	38.69568, -77.11709	-	-		PRJNA1253685	SAMN48096764	SRR33452599
LHC22N10	M. nigricans	Dogue Creek	VA	skin swab	Clinically normal skin on BBS positive fish	ND	ND	326	ND	2022-04-13	38.69568, -77.11709	-	-		PRJNA1253685	SAMN48096765	SRR33452598
LHC22N11	M. nigricans	Dogue Creek	VA	skin swab	Clinically normal skin on BBS positive fish	ND	ND	454	ND	2022-04-13	38.69568, -77.11709	-	-		PRJNA1253685	SAMN48096766	SRR33452597
LHC22N12	M. nigricans	Dogue Creek	VA	skin swab	Clinically normal skin on BBS positive fish	ND	ND	490	ND	2022-04-13	38.69568, -77.11709	-	-		PRJNA1253685	SAMN48096767	SRR33452596
SUSHC1	M. dolomieu	Susquehanna River Harrisburg	PA	skin swab	Clinically Normal	ND	ND	446	ND	2022-05-18	40.3186, -76.8988	-	-		PRJNA1254126	SAMN48097298	SRR33452184
SUSHC2	M. dolomieu	Susquehanna River Harrisburg	PA	skin swab	Clinically Normal	ND	ND	337	ND	2022-05-18	40.3186, -76.8988	-	-		PRJNA1254126	SAMN48097299	SRR33452183
SUSHC3	M. dolomieu	Susquehanna River Harrisburg	PA	skin swab	Clinically Normal	ND	ND	445	ND	2022-05-18	40.3186, -76.8988	-	-		PRJNA1254126	SAMN48097300	SRR33452182
SUSHC4	M. dolomieu	Susquehanna River Harrisburg	PA	skin swab	Clinically Normal	ND	ND	429	ND	2022-05-18	40.3186, -76.8988	-	-		PRJNA1254126	SAMN48097301	SRR33452181
SUSHC5	M. dolomieu	Susquehanna River Harrisburg	PA	skin swab	Clinically Normal	ND	ND	402	ND	2022-05-18	40.3186, -76.8988	-	-		PRJNA1254126	SAMN48097302	SRR33452180
SUSHC6	M. dolomieu	Susquehanna River Harrisburg	PA	skin swab	Clinically Normal	ND	ND	482	ND	2022-05-18	40.3186, -76.8988	-	-		PRJNA1254126	SAMN48097303	SRR33452179
PIB116	M. dolomieu	Presque Isle Bay	PA	Tissue	Melanistic	M	10	452	1680	2016-05-09	42.14505786, -80.09589348	[+]	[-]		PRJNA530557	SAMN19987843	SRR33471869
SUSMA-89	M. dolomieu	West Branch Mahantango Creek	PA	Tissue	Melanistic	F	7	463	1245	2017-04-20	40.6478, -76.9430	[+]	[-]	MZ673484.1	PRJNA530557	SAMN19987846	SRR33471871
SUSMA-87	M. dolomieu	West Branch Mahantango Creek	PA	Tissue	Melanistic	M	6	413	955	2017-04-20	40.6478, -76.9430	[+]	[-]		PRJNA530557	SAMN19987847	SRR33471872
CHILLI-90	M. dolomieu	Chillisquaque Creek	PA	Tissue	Melanistic	M	5	410	1010	2017-04-27	40.9416, -76.8500	[+]	[-]		PRJNA530557	SAMN19987844	SRR33471868
CHILLI-95	M. dolomieu	Chillisquaque Creek	PA	Tissue	Melanistic	F	4	400	943	2017-04-27	40.9416, -76.8500	[+]	[-]		PRJNA530557	SAMN19987845	SRR33471870
SUSHM1	M. dolomieu	Susquehanna River Harrisburg	PA	Tissue	Melanistic	M	4	342	504	2019-04-03	40.3186, -76.8988	+	-
SUSHM2	M. dolomieu	Susquehanna River Harrisburg	PA	Tissue	Melanistic	M	5	405	953	2019-04-03	40.3186, -76.8988	+	-
SUSHM5	M. dolomieu	Susquehanna River Harrisburg	PA	Tissue	Melanistic	M	4	348	643	2019-04-03	40.3186, -76.8988	+	-
SUSHM6	M. dolomieu	Susquehanna River Harrisburg	PA	Tissue	Melanistic	F	5	361	676	2019-04-03	40.3186, -76.8988	+	-
SUSHM7	M. dolomieu	Susquehanna River Harrisburg	PA	Tissue	Melanistic	M	5	376	758	2019-04-03	40.3186, -76.8988	+	-
SUSHM8	M. dolomieu	Susquehanna River Harrisburg	PA	Tissue	Melanistic	M	3	333	479	2019-04-03	40.3186, -76.8988	+	-	PV454363.1	PRJNA1115065	SAMN41506522	SRX24664402; SRR33682900
SUSHM9	M. dolomieu	Susquehanna River Harrisburg	PA	Tissue	Melanistic	F	7	425	1097	2019-04-03	40.3186, -76.8988	+	-
SUSHM10	M. dolomieu	Susquehanna River Harrisburg	PA	Tissue	Melanistic	F	7	402	853	2019-04-03	40.3186, -76.8988	+	-
LSC1	M. dolomieu	Lake St. Clair	MI	scale	Melanistic	ND	ND	ND	ND	2021-05-01	42.59963 -82.78965	+	-
LSC2	M. dolomieu	Lake St. Clair	MI	scale	Melanistic	ND	ND	ND	ND	2021-05-01	42.59963 -82.78965	+	-					PV387150
LSC3	M. dolomieu	Lake St. Clair	MI	scale	Melanistic	ND	ND	ND	ND	2021-05-01	42.59963 -82.78965	+	-					PV387151
LSC4	M. dolomieu	Lake St. Clair	MI	scale	Melanistic	ND	ND	ND	ND	2021-05-01	42.59963 -82.78965	+	-
LSC5	M. dolomieu	Lake St. Clair	MI	scale	Melanistic	ND	ND	ND	ND	2021-05-01	42.59963 -82.78965	+	-					PV387152
LSC6	M. dolomieu	Lake St. Clair	MI	scale	Melanistic	ND	ND	ND	ND	2021-05-01	42.59963 -82.78965	+	-					PV387153
LSC7	M. dolomieu	Lake St. Clair	MI	scale	Melanistic	ND	ND	ND	ND	2021-05-01	42.59963 -82.78965	+	-
LSC8	M. dolomieu	Lake St. Clair	MI	scale	Melanistic	ND	ND	ND	ND	2021-05-01	42.59963 -82.78965	+	-
LSC9	M. dolomieu	Lake St. Clair	MI	scale	Melanistic	ND	ND	ND	ND	2021-05-01	42.59963 -82.78965	+	-
LSC10	M. dolomieu	Lake St. Clair	MI	scale	Melanistic	ND	ND	ND	ND	2021-05-01	42.59963 -82.78965	+	-					PV387154
LSC11	M. dolomieu	Lake St. Clair	MI	scale	Melanistic	ND	ND	ND	ND	2021-05-01	42.59963 -82.78965	+	-
LSC12	M. dolomieu	Lake St. Clair	MI	scale	Melanistic	ND	ND	ND	ND	2021-05-01	42.59963 -82.78965	+	-
6	M. dolomieu	Lake St. Clair	MI	skin swab	Melanistic	ND	ND	430	ND	2022-05-11	42.59963 -82.78965	+	-
10	M. dolomieu	Lake St. Clair	MI	skin swab	Melanistic	ND	ND	450	ND	2022-05-11	42.59963 -82.78965	+	-
3	M. dolomieu	Lake St. Clair	MI	skin swab	Melanistic	ND	ND	430	ND	2022-05-13	42.59963 -82.78965	+	-
7	M. dolomieu	Lake St. Clair	MI	skin swab	Melanistic	ND	ND	450	ND	2022-05-13	42.59963 -82.78965	+	-
9	M. dolomieu	Lake St. Clair	MI	skin swab	Melanistic	ND	ND	390	ND	2022-05-13	42.59963 -82.78965	+	-
18	M. dolomieu	Lake St. Clair	MI	skin swab	Melanistic	ND	ND	460	ND	2022-05-13	42.59963 -82.78965	+	-
2	M. dolomieu	Lake St. Clair	MI	skin swab	Melanistic	ND	ND	440	ND	2022-05-16	42.59963 -82.78965	+	-
11	M. dolomieu	Lake St. Clair	MI	skin swab	Melanistic	ND	ND	500	ND	2022-05-16	42.59963 -82.78965	+	-
21	M. dolomieu	Lake St. Clair	MI	skin swab	Melanistic	ND	ND	470	ND	2022-05-16	42.59963 -82.78965	+	-
5	M. dolomieu	Lake St. Clair	MI	skin swab	Melanistic	ND	ND	420	ND	2022-05-17	42.59963 -82.78965	+	-
15	M. dolomieu	Lake St. Clair	MI	skin swab	Melanistic	ND	ND	400	ND	2022-05-17	42.59963 -82.78965	+	-
24	M. dolomieu	Lake St. Clair	MI	skin swab	Melanistic	ND	ND	400	ND	2022-05-17	42.59963 -82.78965	+	-
25	M. dolomieu	Lake St. Clair	MI	skin swab	Melanistic	ND	ND	430	ND	2022-05-17	42.59963 -82.78965	+	-
SUSHB3	M. dolomieu	Susquehanna River Harrisburg	PA	skin swab	Melanistic	ND	ND	425	ND	2022-05-18	42.4666648 -82.666664	+	-		PRJNA1254126	SAMN48097286	SRR33452188	PV387140
SUSHB8	M. dolomieu	Susquehanna River Harrisburg	PA	skin swab	Melanistic	ND	ND	470	ND	2022-05-18	42.4666648 -82.666664	+	-		PRJNA1254126	SAMN48097287	SRR33452187	PV387141
SUSHB9	M. dolomieu	Susquehanna River Harrisburg	PA	skin swab	Melanistic	ND	ND	406	ND	2022-05-18	42.4666648 -82.666664	+	-		PRJNA1254126	SAMN48097288	SRR33452178	PV387142
SUSHB11	M. dolomieu	Susquehanna River Harrisburg	PA	skin swab	Melanistic	ND	ND	423	ND	2022-05-18	42.4666648 -82.666664	+	-		PRJNA1254126	SAMN48097289	SRR33452177	PV387143
SUSHB12	M. dolomieu	Susquehanna River Harrisburg	PA	skin swab	Melanistic	ND	ND	383	ND	2022-05-18	42.4666648 -82.666664	+	-		PRJNA1254126	SAMN48097290	SRR33452176	PV387144
SUSH13B	M. dolomieu	Susquehanna River Harrisburg	PA	skin swab	Melanistic	ND	ND	409	ND	2022-05-18	42.4666648 -82.666664	+	-		PRJNA1254126	SAMN48097291	SRR33452175
CHAMP01	M. dolomieu	Lake Champlain	VT	skin swab	Melanistic	ND	ND	ND	ND	2022-05-10	44.471780, -73.238635	+	-					PV387145
CHAMP02	M. dolomieu	Lake Champlain	VT	skin swab	Melanistic	ND	ND	ND	ND	2022-05-10	44.471780, -73.238635	+	-					PV387146
CHAMP03	M. dolomieu	Lake Champlain	VT	skin swab	Melanistic	ND	ND	ND	ND	2022-05-10	44.471780, -73.238635	+	-					PV387147
CHAMP04	M. dolomieu	Lake Champlain	VT	skin swab	Melanistic	ND	ND	ND	ND	2022-05-10	44.471780, -73.238635	+	-					PV387148
CHAMP05	M. dolomieu	Lake Champlain	VT	skin swab	Melanistic	ND	ND	ND	ND	2022-05-10	44.471780, -73.238635	+	-					PV387149
SUSHD1	M. dolomieu	Susquehanna River Harrisburg	PA	skin swab	Mucoid Lesion	ND	ND	485	ND	2022-05-18	42.4666648 -82.666664	-	-
SUSHD2	M. dolomieu	Susquehanna River Harrisburg	PA	skin swab	Mucoid Lesion	ND	ND	457	ND	2022-05-18	42.4666648 -82.666664	-	-
SUSSN 1	M. dolomieu	Susquehanna River Harrisburg	PA	Tissue	Normal	M	5	398	824	2019-04-03	42.4666648 -82.666664	-	-
SUSSN 4	M. dolomieu	Susquehanna River Harrisburg	PA	Tissue	Normal	M	5	409	976	2019-04-03	42.4666648 -82.666664	-	-
SUSSN 5	M. dolomieu	Susquehanna River Harrisburg	PA	Tissue	Normal	M	4	366	636	2019-04-03	42.4666648 -82.666664	-	-
SUSSN 6	M. dolomieu	Susquehanna River Harrisburg	PA	Tissue	Normal	M	3	357	573	2019-04-03	42.4666648 -82.666664	-	-
SUSSN 11	M. dolomieu	Susquehanna River Harrisburg	PA	Tissue	Normal	F	7	461	1175	2019-04-03	42.4666648 -82.666664	-	-
SUSHM 13	M. dolomieu	Susquehanna River Harrisburg	PA	Tissue	Normal	M	3	382	746	2019-04-03	42.4666648 -82.666664	-	-
SUSHN3	M. dolomieu	Susquehanna River Harrisburg	PA	skin swab	Clinically normal skin on BBS positive fish	ND	ND	425	ND	2022-05-18	42.4666648 -82.666664	-	-		PRJNA1254126	SAMN48097292	SRR33452174
SUSHN8	M. dolomieu	Susquehanna River Harrisburg	PA	skin swab	Clinically normal skin on BBS positive fish	ND	ND	470	ND	2022-05-18	42.4666648 -82.666664	-	-		PRJNA1254126	SAMN48097293	SRR33452173
SUSHN9	M. dolomieu	Susquehanna River Harrisburg	PA	skin swab	Clinically normal skin on BBS positive fish	ND	ND	406	ND	2022-05-18	42.4666648 -82.666664	-	-		PRJNA1254126	SAMN48097294	SRR33452172
SUSHN11	M. dolomieu	Susquehanna River Harrisburg	PA	skin swab	Clinically normal skin on BBS positive fish	ND	ND	423	ND	2022-05-18	42.4666648 -82.666664	-	-		PRJNA1254126	SAMN48097295	SRR33452171
SUSHN12	M. dolomieu	Susquehanna River Harrisburg	PA	skin swab	Clinically normal skin on BBS positive fish	ND	ND	383	ND	2022-05-18	42.4666648 -82.666664	-	-		PRJNA1254126	SAMN48097296	SRR33452186
SUSH13N	M. dolomieu	Susquehanna River Harrisburg	PA	skin swab	Clinically normal skin on BBS positive fish	ND	ND	409	ND	2022-05-18	42.4666648 -82.666664	-	-		PRJNA1254126	SAMN48097297	SRR33452185
