## Supplementary material for "Novel Adomaviruses Associated with Blotchy Bass Syndrome in Black Basses (*Micropterus spp.)*": S2 Table

### Sheet: Adomaviruses
Accession	Organism	Host	Host Class	Isolate	Replicase Class	Replicase	Adenain	Hexon
OR270050.1	Retropinna adomavirus 2	Retropinna retropinna	Teleostei	NAI-S	NA	NA	NA	WLJ60730
OR270049.1	Retropinna adomavirus 1	Retropinna retropinna	Teleostei	KAI-S	NA	NA	NA	WLJ60729
BK061387.1	Caecilian adomavirus 1	Microcaecilia unicolor	Amphibia	NA	NA	NA	NA	DAZ91083
OR270052.1	Retropinna adomavirus 3	Retropinna retropinna	Teleostei	TEN-S	NA	NA	NA	WLJ60732
MW754713.1	Anguilla rostrata adomavirus	Anguilla rostrata	Teleostei	NA	RepLT	UPW28019	NA	NA
OR350371.1	Aulonocranus dewindti adomavirus	Aulonocranus dewindti	Teleostei	F72	NA	NA	NA	WLN26323
OR350375.1	Lamprologini adomavirus	Julidochromis dickfeldi	Teleostei	F73	NA	NA	WLN26337	NA
OR350378.1	Lamprologini adomavirus	Neolamprologus fasciatus	Teleostei	F74	NA	NA	WLN26338	NA
OR350386.1	Lamprologini adomavirus	Lamprologus ocellatus	Teleostei	F76	NA	NA	WLN26339	NA
OR270097.1	Retropinna adomavirus 3	Retropinna retropinna	Teleostei	TEN-S	NA	NA	WLJ60777	NA
OR350390.1	Lamprologini adomavirus	Neolamprologus brevis	Teleostei	F77	NA	NA	WLN26328	NA
BK061388.1	Skink adomavirus	Scincella lateralis	Reptilia	NA	NA	NA	NA	DAZ91084
OR350380.1	Lamprologini adomavirus	Lamprologus lemairii	Teleostei	F75	NA	NA	NA	WLN26326
OR863200.1	Longfin eel adomavirus	Anguilla dieffenbachii	Teleostei	E1	NA	NA	NA	WQH26018
OR350377.1	Lamprologini adomavirus	Neolamprologus fasciatus	Teleostei	F74	NA	NA	NA	WLN26325
OR350374.1	Lamprologini adomavirus	Julidochromis dickfeldi	Teleostei	F73	NA	NA	NA	WLN26324
OR350385.1	Lamprologini adomavirus	Lamprologus ocellatus	Teleostei	F76	NA	NA	NA	WLN26327
OR270051.1	Retropinna adomavirus 3	Retropinna retropinna	Teleostei	MAR-S	NA	NA	NA	WLJ60731
BK011014.1	Brook salamander adomavirus	Calotriton asper	Amphibia	NA	NA	NA	DAC81143	DAC81142
BK011019.1	Havana anole adomavirus	Anolis allogus	Reptilia	NA	NA	NA	DAC81194	DAC81193
BK011016.1	Catfish adomavirus	Tachysurus fulvidraco	Teleostei	NA	NA	NA	DAC81156	DAC81158
BK066616.1	Adomavirus gasterosteus5335	Gasterosteus aculeatus	Teleostei	Adoma5335	NA	NA	DBA48832	DBA48831
BK066758.1	Adomavirus rhinatrema5629	Rhinatrema bivittatum	Amphibia	Adoma5629	NA	NA	DBA49928	DBA49927
BK011015.1	Bueycito anole adomavirus	Anolis allogus	Reptilia	NA	NA	NA	DAC81150	DAC81149
BK066716.1	Adomavirus sceloporus8187	Sceloporus undulatus	Reptilia	Adoma8187	NA	NA	DBA49609	DBA49608
BK066367.1	Adomavirus loripes5398	Loripes orbiculatus	Bivalvia	Adoma5398	CressRep	DBA46688	NA	NA
BK066322.1	Adomavirus tegillarca9445	Tegillarca granosa	Bivalvia	Adoma9445	RepE1	DBA45722	NA	NA
BK012041.1	Varicolored abalone xenomavirus	Haliotis diversicolor	Gastropoda	6943	RepLT	DAC81247	NA	NA
BK066820.1	Adomavirus haliotis10446	Haliotis sorenseni	Gastropoda	Adoma10446	RepLT	DBA50457	NA	NA
BK066539.1	Adomavirus lamprologus10568	Lamprologus ocellatus	Teleostei	Adoma10568	NA	NA	DBA48241	DBA48240
BK066630.1	Adomavirus lamprologus11189	Lamprologus ocellatus	Teleostei	Adoma11189	NA	NA	DBA48917	DBA48916
BK066725.1	Adomavirus ctena5353	Ctena orbiculata	Bivalvia	Adoma5353	CressRep	DBA49675	NA	NA
BK066736.1	Adomavirus loripes8193	Loripes orbiculatus	Bivalvia	Adoma8193	CressRep	DBA49753	NA	NA
BK066586.1	Adomavirus loripes9351	Loripes orbiculatus	Bivalvia	Adoma9351	CressRep	DBA48581	NA	NA
BK066584.1	Adomavirus loripes5233	Loripes orbiculatus	Bivalvia	Adoma5233	CressRep	DBA48564	NA	NA
BK066730.1	Adomavirus anodontia6119	Anodontia alba	Bivalvia	Adoma6119	CressRep	DBA49705	NA	NA
BK066537.1	Adomavirus mya10456	Mya arenaria	Bivalvia	Adoma10456	RepE1	DBA48218	NA	NA
BK066398.1	Adomavirus collichthys12339	Collichthys lucidus	Teleostei	Adoma12339	RepLT	DBA46968	DBA46960	DBA46959
BK012040.1	Manila clam xenomavirus	Ruditapes philippinarum	Bivalvia	6286	RepE1	DAC81239	NA	NA
BK066881.1	Adomavirus tegillarca5526	Tegillarca granosa	Bivalvia	Adoma5526	RepE1	DBA51050	DBA51049	DBA51048
BK066383.1	Adomavirus cyclina13664	Cyclina sinensis	Bivalvia	Adoma13664	RepE1	DBA46820	NA	NA
BK066544.1	Adomavirus notospermus10509	Notospermus geniculatus	Pilidiophora	Adoma10509	RepE1	DBA48275	DBA48270	NA
BK012039.1	Leatherback sea turtle adomavirus	Dermochelys coriacea	Reptilia	5093	RepE1	DAC81232	DAC81230	DAC81229
BK066333.1	Adomavirus notospermus13176	Notospermus geniculatus	Pilidiophora	Adoma13176	RepE1	DBA46324	DBA46319	NA
BK011013.1	Blueface angelfish adomavirus	Pomacanthus xanthometopon	Teleostei	NA	RepE1	DAC81135	DAC81130	DAC81129
BK066452.1	Adomavirus sparus16130	Sparus aurata	Teleostei	Adoma16130	RepLT	DBA47554	DBA47552	DBA47551
MZ673484.1	Micropterus dolomieu adomavirus 1	Micropterus dolomieu	Teleostei	SUSMA89	RepE1	UFQ21635	UFQ21633	UFQ21632
BK066640.1	Adomavirus sparus16001	Sparus aurata	Teleostei	Adoma16001	RepLT	DBA48988	DBA48986	DBA48985
BK066461.1	Adomavirus anolis2692	Anolis auratus	Reptilia	Adoma2692	RepE1	DBA47635	DBA47632	DBA47631
BK011012.1	Barramundi adomavirus	Lates calcarifer	Teleostei	NA	RepLT	DAC81124	DAC81121	DAC81120
BK011020.1	Swordtail adomavirus 1	Xiphophorus birchmanni	Teleostei	NA	RepLT	DAC81205	DAC81202	DAC81201
MF946550.1	Anguilla marmorata adomavirus 1	Anguilla marmorata	Teleostei	NCI1	RepE1	AWG87421	AWG87419	AWG87418
BK066889.1	Adomavirus pseudosimochromis17096	Pseudosimochromis pleurospilus	Teleostei	Adoma17096	RepE1	DBA51288	DBA51286	DBA51285
BK066803.1	Adomavirus betta17237	Betta smaragdina	Teleostei	Adoma17237	RepLT	DBA50328	DBA50326	DBA50325
BK066605.1	Adomavirus betta17154	Betta splendens	Teleostei	Adoma17154	RepLT	DBA48754	DBA48751	DBA48750
BK011018.1	Grenadier adomavirus	Malacocephalus occidentalis	Teleostei	NA	RepLT	DAC81184	DAC81181	DAC81180
BK010891.1	Tilapia adomavirus 1	Oreochromis niloticus (Nile tilapia)	Teleostei	4065	RepLT	DAC80307	DAC80312	DAC80311
BK066829.1	Adomavirus perssodus17181	Perissodus microlepis	Teleostei	Adoma17181	RepE1	DBA50572	DBA50570	DBA50569
BK066334.1	Adomavirus lamprologus17466	Lamprologus lemairii	Teleostei	Adoma17466	RepE1	DBA46338	DBA46336	DBA46335
MH282863.1	Arowana adomavirus	Scleropages formosus (green arowana)	Teleostei		RepE1	AWT58085	AWT58083	AWT58082
MN631022.1	Micropterus dolomieu adomavirus 2	Micropterus dolomieu	Teleostei	SUSMA-54	RepE1	QGQ59720	QGQ59714	QGQ59713
BK011017.1	Carp adomavirus	Cyprinus carpio	Teleostei		RepLT	DAC81172	DAC81168	DAC81167
BK066917.1	Adomavirus bathybates18303	Bathybates fasciatus	Teleostei	Adoma18303	RepLT	DBA51523	DBA51521	DBA51520
PQ069217.1	Sand tiger adomavirus 1	Carcharias taurus	Elasmobranchii	UGA1	RepE1	XDG19111	XDG19109	XDG19108
BK066521.1	Adomavirus lateolabrax18909	Lateolabrax maculatus	Teleostei	Adoma18909	RepLT	DBA48107	DBA48102	DBA48101
NC_040698.1	Symphysodon discus adomavirus 1	Symphysodon discus	Teleostei	UFL1	RepE1	YP_009553064	YP_009553060	YP_009553059
BK010892.1	Tilapia adomavirus 2	Oreochromis niloticus	Teleostei	4096	RepE1	DAC80326	DAC80324	DAC80323
BK011021.1	Swordtail adomavirus 2	Xiphophorus malinche x Xiphophorus birchmanni	Teleostei	NA	RepE1	DAC81217	DAC81213	DAC81212
BK066641.1	Adomavirus podarcis19746	Podarcis virescens	Reptilia	Adoma19746	RepLT	DBA49002	DBA48998	DBA48997
NC_040625.1	Rhynchobatus djiddensis adomavirus 1	Rhynchobatus djiddensis	Elasmobranchii	UGA1	RepE1	YP_009552707	YP_009552705	YP_009552704
PV430023.2	Micropterus nigricans adomavirus 1	Micropterus salmoides (nigricans)	Teleostei	LSC01-2021	RepE1	XQZ12371	XQZ12369	XQZ12368
